# Clearance of genome-damaged cells from the hematopoietic system via p53 without contribution by the cGAS/STING axis

**DOI:** 10.1101/2022.06.24.497496

**Authors:** Nicole Dressel, Loreen Natusch, Clara M. Munz, Santiago Costas Ramon, Mina N.F. Morcos, Anja Loff, Björn Hiller, Mathias Lesche, Andreas Dahl, Hella Luksch, Angela Rösen-Wolff, Axel Roers, Rayk Behrendt, Alexander Gerbaulet

**Affiliations:** Institute for Immunology, Faculty of Medicine, TU Dresden, 01307 Dresden, Germany; DRESDEN-concept Genome Center, Center for Molecular and Cellular Bioengineering, TU Dresden, 01307 Dresden, Germany; Department of Pediatrics, University Hospital Carl Gustav Carus, TU Dresden, 01307 Dresden, Germany; Institute for Immunology, Heidelberg University Hospital, 69120 Heidelberg, Germany; Institute for Clinical Chemistry and Clinical Pharmacology, University Hospital Bonn, 53127 Bonn, Germany

## Abstract

Cell-intrinsic response patterns control risks arising from genome-damage, preventing malignant transformation. The DNA sensor cyclic-GMP-AMP synthase (cGAS) has emerged as a new principle detecting genome damage, as it can be triggered by aberrant self-DNA. Stimulator of interferon genes (STING)-activation downstream of cGAS can drive cells into senescence or cell death and induces antiproliferative type I interferon (IFN) and pro-apoptotic tumor necrosis factor responses. Herein, we investigated how DNA damage-driven activation of cGAS/STING signaling impacts on hematopoiesis. Defective ribonucleotide excision repair (RER) in the hematopoietic system caused chromosomal instability as well as robust activation of the cGAS/STING/IFN axis, and compromised hematopoietic stem cell function, resulting in cytopenia and ultimately leukemia. Whereas loss of p53 largely rescued RER-deficient hematopoiesis at the cost of further accelerated leukemogenesis, the additional inactivation of cGAS, STING or type I IFN signaling had no detectable effect on blood cell generation and leukemia development. Moreover, cGAS-deficient hematopoiesis showed unaltered responses to spontaneous or acute DNA damage. Our data demonstrate that the cGAS/STING pathway is dispensable for the hematopoietic system coping with chronic or acute DNA damage and does not protect against leukemic transformation in the absence of RER.
