## Supplementary material for "Clearance of genome-damaged cells from the hematopoietic system via p53 without contribution by the cGAS/STING axis": Table S5 Primers for qRT-PCR

### Sheet: Tabelle1
Table S5 Primers for qRT-PCR
Name	Forward oligo (5´-3´)	Reverse oligo (5´-3´)
Tbp1	TCTACCGTGAATCTTGGCTGTAAA	TTCTCATGATGACTGCAGCAAA
Ifi44	GGCACATCTTAAAGGGCCACACTC	CTGTCCTTCAGCAGTGGGTCATG
Oasl1	CGTTGTGCCCGCCTACAGAGCC	GCTGCAGCTCGCTGAAGGATGG
Rsad2 (Viperin)	CAAGCGAGGACTGCTTCTGCTC	GCAGAATCTCACAAGCTTGCCC
Usp18	CACAACATCGGACAGACGTGTTGC	CTTCCTCTCTTCTGCACTCCGAG
Isg15	TGGTACAGAACTGCAGCGAG	CAGCCAGAACTGGTCTTCGT
Cxcl10	GCCGTCATTTTCTGCCTCAT	GCTTCCCTATGGCCCTCATT
Irf7	GCACCCTCCTTTTCACTGAG	GTGTTAATCCAGCGTCCGAG
Oas3	TCACAGAGACCAAGAGTGATAAGG	AGGAAGATGACGAGTTCGACATC
